# HCF-2 inhibits cell proliferation and activates differentiation-gene expression programs

**DOI:** 10.1101/577890

**Authors:** Daria Gudkova, Oleksandr Dergai, Viviane Praz, Winship Herr

## Abstract

HCF-2 is a member of the <u>h</u>ost-<u>c</u>ell-<u>f</u>actor protein family, which arose in early vertebrate evolution as a result of gene duplication. Whereas its paralog, HCF-1, is known to act as a versatile chromatin-associated protein required for cell proliferation and differentiation, much less is known about HCF-2. Here, we show that HCF-2 is broadly present in human and mouse cells, and possesses activities distinct from HCF-1. Unlike HCF-1, which is excluded from nucleoli, HCF-2 is nucleolar — an activity conferred by one and a half C-terminal Fibronectin type 3 repeats and inhibited by the HCF-1 nuclear localization signal. Elevated HCF-2 synthesis in HEK-293 cells results in phenotypes reminiscent of HCF-1-depleted cells, including inhibition of cell proliferation and mitotic defects. Furthermore, increased HCF-2 levels in HEK-293 cells lead to inhibition of cell proliferation and metabolism gene-expression programs with parallel activation of differentiation and morphogenesis gene-expression programs. Thus, the HCF ancestor appears to have evolved into a small two-member protein family possessing contrasting nuclear vs. nucleolar localization, and cell proliferation and differentiation functions.
