## Supplemental Table 4 for "HCF-2 inhibits cell proliferation and activates differentiation-gene expression programs"

### Sheet: Table S4_Gudkova et al.
HCF-2 WT
Upregulated
NAME	ORIGINAL SIZE	SIZE	Percent	ES	NES	NOM p-val	FDR q-val	FWER p-val
HALLMARK_EPITHELIAL_MESENCHYMAL_TRANSITION	200	60	0.3	0.51056	2.87699	0	0	0
HALLMARK_TNFA_SIGNALING_VIA_NFKB	200	76	0.38	0.422509	2.5499	0	0	0
HALLMARK_HYPOXIA	200	57	0.285	0.396239	2.25029	0	0.00113478	0.003
HALLMARK_ESTROGEN_RESPONSE_EARLY	200	54	0.27	0.400944	2.23712	0	0.000851087	0.003
HALLMARK_ANGIOGENESIS	36	10	0.277778	0.66279	2.13027	0	0.0038112	0.016
HALLMARK_APICAL_JUNCTION	200	53	0.265	0.379975	2.09473	0.00165563	0.00483363	0.024
HALLMARK_ANDROGEN_RESPONSE	101	19	0.188119	0.496003	2.04039	0.00171233	0.00738999	0.042
HALLMARK_INFLAMMATORY_RESPONSE	200	44	0.22	0.368001	1.981	0.00311526	0.0108382	0.069
HALLMARK_MYOGENESIS	200	44	0.22	0.379602	1.95026	0.00163666	0.0118242	0.084
HALLMARK_INTERFERON_GAMMA_RESPONSE	200	44	0.22	0.372806	1.93792	0.0015748	0.0121281	0.095
HALLMARK_COAGULATION	138	25	0.181159	0.429522	1.92428	0.00988468	0.0124142	0.106
HALLMARK_INTERFERON_ALPHA_RESPONSE	97	22	0.226804	0.445109	1.84944	0.0100334	0.0203745	0.178
HALLMARK_ESTROGEN_RESPONSE_LATE	200	46	0.23	0.350178	1.84339	0.00807754	0.0199512	0.187
HALLMARK_KRAS_SIGNALING_UP	200	41	0.205	0.347636	1.79118	0.0152672	0.0273404	0.268
HALLMARK_HEDGEHOG_SIGNALING	36	11	0.305556	0.521764	1.72881	0.0179211	0.0404278	0.385
HALLMARK_P53_PATHWAY	200	66	0.33	0.283484	1.66001	0.014377	0.0607976	0.549
HALLMARK_BILE_ACID_METABOLISM	112	15	0.133929	0.449475	1.65016	0.0363636	0.0614397	0.576
HALLMARK_IL2_STAT5_SIGNALING	200	57	0.285	0.285276	1.63467	0.0170279	0.0636188	0.613
HALLMARK_UV_RESPONSE_DN	144	28	0.194444	0.357403	1.6116	0.0370968	0.0675049	0.649
HALLMARK_KRAS_SIGNALING_DN	200	43	0.215	0.305278	1.60487	0.0238474	0.0661337	0.662
HALLMARK_APOPTOSIS	161	45	0.279503	0.307653	1.59757	0.020934	0.0659036	0.679
HALLMARK_UNFOLDED_PROTEIN_RESPONSE	113	30	0.265487	0.295727	1.40887	0.0967742	0.173401	0.964
HALLMARK_HEME_METABOLISM	200	42	0.21	0.262876	1.36485	0.107544	0.20292	0.981
HALLMARK_NOTCH_SIGNALING	32	7	0.21875	0.488513	1.34598	0.137324	0.211592	0.984
HALLMARK_MITOTIC_SPINDLE	200	20	0.1	0.331416	1.33867	0.140381	0.20969	0.988
HALLMARK_TGF_BETA_SIGNALING	54	14	0.259259	0.370877	1.32841	0.169399	0.211226	0.99
HALLMARK_WNT_BETA_CATENIN_SIGNALING	42	11	0.261905	0.403067	1.32698	0.153285	0.204874	0.99
HALLMARK_PANCREAS_BETA_CELLS	40	7	0.175	0.483995	1.30469	0.168906	0.217401	0.994
HALLMARK_APICAL_SURFACE	44	11	0.25	0.398189	1.28082	0.175313	0.231268	0.997
HALLMARK_IL6_JAK_STAT3_SIGNALING	87	23	0.264368	0.302458	1.27931	0.176271	0.225372	0.997
HALLMARK_GLYCOLYSIS	200	52	0.26	0.22188	1.24966	0.187402	0.244458	0.997
HALLMARK_CHOLESTEROL_HOMEOSTASIS	74	20	0.27027	0.2927	1.19035	0.259631	0.293338	1
HALLMARK_ALLOGRAFT_REJECTION	200	37	0.185	0.226159	1.11699	0.317073	0.368116	1
HALLMARK_ADIPOGENESIS	200	46	0.23	0.20443	1.09508	0.338509	0.383165	1
HALLMARK_XENOBIOTIC_METABOLISM	200	37	0.185	0.211269	1.03135	0.401613	0.452047	1
HALLMARK_PEROXISOME	104	24	0.230769	0.225737	0.975208	0.49063	0.514994	1
HALLMARK_UV_RESPONSE_UP	158	51	0.322785	0.16208	0.888192	0.637346	0.622227	1
HALLMARK_COMPLEMENT	200	42	0.21	0.119171	0.621958	0.928094	0.913637	1
Downregulated
NAME	ORIGINAL SIZE	SIZE	Percent	ES	NES	NOM p-val	FDR q-val	FWER p-val
HALLMARK_MYC_TARGETS_V1	200	42	0.21	-0.537049	-3.0203	0	0	0
HALLMARK_G2M_CHECKPOINT	200	24	0.12	-0.6001	-2.83161	0	0	0
HALLMARK_E2F_TARGETS	200	25	0.125	-0.475667	-2.27971	0	0.00112719	0.006
HALLMARK_OXIDATIVE_PHOSPHORYLATION	200	34	0.17	-0.406574	-2.22367	0.00235849	0.00149162	0.01
HALLMARK_DNA_REPAIR	150	30	0.2	-0.418654	-2.15621	0.00250627	0.00225196	0.019
HALLMARK_MYC_TARGETS_V2	58	13	0.224138	-0.560892	-2.10404	0.00228311	0.00284825	0.028
HALLMARK_PROTEIN_SECRETION	96	11	0.114583	-0.55685	-2.01819	0.00451467	0.00404034	0.046
HALLMARK_MTORC1_SIGNALING	200	50	0.25	-0.31759	-1.91501	0	0.00732211	0.094
HALLMARK_PI3K_AKT_MTOR_SIGNALING	105	18	0.171429	-0.361692	-1.54668	0.0346535	0.0645883	0.617
HALLMARK_REACTIVE_OXIGEN_SPECIES_PATHWAY	49	8	0.163265	-0.455607	-1.38959	0.124726	0.124913	0.883
HALLMARK_FATTY_ACID_METABOLISM	158	30	0.189873	-0.217205	-1.15381	0.278689	0.299128	0.997
HALLMARK_SPERMATOGENESIS	135	17	0.125926	-0.157741	-0.647873	0.905941	0.905376	1
HCF-2 Fn3nc*
Upregulated
NAME	ORIGINAL SIZE	SIZE	Percent	ES	NES	NOM p-val	FDR q-val	FWER p-val
HALLMARK_OXIDATIVE_PHOSPHORYLATION	200	27	0.135	0.466404	2.51514	0	0	0
HALLMARK_ANGIOGENESIS	36	8	0.222222	0.67869	2.24253	0	0.004068	0.004
HALLMARK_ANDROGEN_RESPONSE	101	30	0.29703	0.344657	1.87871	0	0.0393078	0.051
HALLMARK_NOTCH_SIGNALING	32	7	0.21875	0.626394	1.87225	0.00615385	0.0294808	0.051
HALLMARK_GLYCOLYSIS	200	44	0.22	0.279277	1.73742	0	0.0543049	0.108
HALLMARK_WNT_BETA_CATENIN_SIGNALING	42	7	0.166667	0.574385	1.68586	0.0214067	0.0578131	0.136
HALLMARK_ADIPOGENESIS	200	39	0.195	0.26626	1.62532	0.03	0.0685769	0.181
HALLMARK_HEDGEHOG_SIGNALING	36	11	0.305556	0.418699	1.60852	0.0599251	0.0638181	0.191
HALLMARK_BILE_ACID_METABOLISM	112	22	0.196429	0.324747	1.58678	0.0412371	0.0682403	0.22
HALLMARK_REACTIVE_OXIGEN_SPECIES_PATHWAY	49	13	0.265306	0.360765	1.44107	0.083004	0.135163	0.425
HALLMARK_UV_RESPONSE_DN	144	40	0.277778	0.233621	1.37828	0.0854701	0.166214	0.531
HALLMARK_PEROXISOME	104	17	0.163462	0.289056	1.29348	0.183168	0.218635	0.664
HALLMARK_IL2_STAT5_SIGNALING	200	51	0.255	0.186031	1.23544	0.107692	0.264451	0.773
HALLMARK_ESTROGEN_RESPONSE_LATE	200	50	0.25	0.189126	1.19894	0.191011	0.283744	0.823
HALLMARK_CHOLESTEROL_HOMEOSTASIS	74	27	0.364865	0.208804	1.13346	0.252941	0.344857	0.883
HALLMARK_FATTY_ACID_METABOLISM	158	32	0.202532	0.185113	1.05662	0.37594	0.433545	0.955
HALLMARK_KRAS_SIGNALING_DN	200	36	0.18	0.169529	0.985447	0.475	0.517924	0.982
HALLMARK_APICAL_JUNCTION	200	34	0.17	0.160993	0.945585	0.547445	0.553975	0.991
HALLMARK_XENOBIOTIC_METABOLISM	200	38	0.19	0.118116	0.701944	0.909836	0.879283	1
Downregulated
NAME	ORIGINAL SIZE	SIZE	Percent	ES	NES	NOM p-val	FDR q-val	FWER p-val
HALLMARK_G2M_CHECKPOINT	200	54	0.27	-0.63606	-2.78199	0	0	0
HALLMARK_E2F_TARGETS	200	53	0.265	-0.606893	-2.60717	0	0	0
HALLMARK_TNFA_SIGNALING_VIA_NFKB	200	74	0.37	-0.516156	-2.38097	0	0	0
HALLMARK_P53_PATHWAY	200	85	0.425	-0.467096	-2.19282	0	0.00019375	0.001
HALLMARK_DNA_REPAIR	150	46	0.306667	-0.495418	-2.10796	0	0.000725492	0.005
HALLMARK_TGF_BETA_SIGNALING	54	10	0.185185	-0.743569	-2.09979	0	0.000604577	0.005
HALLMARK_HYPOXIA	200	65	0.325	-0.463274	-2.03753	0	0.00145152	0.014
HALLMARK_APOPTOSIS	161	46	0.285714	-0.468225	-1.99199	0	0.00210493	0.023
HALLMARK_MITOTIC_SPINDLE	200	38	0.19	-0.489771	-1.97242	0.0022779	0.00202262	0.025
HALLMARK_MYC_TARGETS_V1	200	31	0.155	-0.496111	-1.93662	0.00118064	0.0028544	0.038
HALLMARK_MYOGENESIS	200	44	0.22	-0.402336	-1.66698	0.00878156	0.0413865	0.46
HALLMARK_SPERMATOGENESIS	135	21	0.155556	-0.454826	-1.61069	0.0325815	0.060622	0.629
HALLMARK_MTORC1_SIGNALING	200	52	0.26	-0.350188	-1.53083	0.0372399	0.0996941	0.838
HALLMARK_UNFOLDED_PROTEIN_RESPONSE	113	29	0.256637	-0.387405	-1.48712	0.0698487	0.123926	0.92
HALLMARK_INTERFERON_GAMMA_RESPONSE	200	34	0.17	-0.354597	-1.40182	0.107101	0.193275	0.981
HALLMARK_PI3K_AKT_MTOR_SIGNALING	105	15	0.142857	-0.419055	-1.32385	0.165365	0.274139	0.998
HALLMARK_UV_RESPONSE_UP	158	47	0.297468	-0.304138	-1.27062	0.156493	0.329326	0.999
HALLMARK_KRAS_SIGNALING_UP	200	51	0.255	-0.286251	-1.21051	0.210177	0.405584	1
HALLMARK_ALLOGRAFT_REJECTION	200	30	0.15	-0.302759	-1.17121	0.28638	0.44756	1
HALLMARK_EPITHELIAL_MESENCHYMAL_TRANSITION	200	60	0.3	-0.232645	-1.03206	0.436819	0.676641	1
HALLMARK_INFLAMMATORY_RESPONSE	200	37	0.185	-0.243074	-0.98376	0.498258	0.735318	1
HALLMARK_COMPLEMENT	200	49	0.245	-0.215862	-0.915589	0.59651	0.825665	1
HALLMARK_HEME_METABOLISM	200	48	0.24	-0.214057	-0.915415	0.586667	0.789964	1
HALLMARK_ESTROGEN_RESPONSE_EARLY	200	54	0.27	-0.197113	-0.846718	0.69256	0.87405	1
HALLMARK_MYC_TARGETS_V2	58	15	0.258621	-0.264168	-0.840927	0.668766	0.848045	1
HALLMARK_INTERFERON_ALPHA_RESPONSE	97	26	0.268041	-0.212634	-0.796278	0.719902	0.87968	1
HALLMARK_IL6_JAK_STAT3_SIGNALING	87	14	0.16092	-0.255609	-0.795223	0.724932	0.848326	1
HALLMARK_PROTEIN_SECRETION	96	18	0.1875	-0.22877	-0.782984	0.734177	0.834054	1
HALLMARK_COAGULATION	138	30	0.217391	-0.187808	-0.725575	0.797921	0.872477	1
HALLMARK_PANCREAS_BETA_CELLS	40	4	0.1	-0.345338	-0.722447	0.815486	0.846727	1
HALLMARK_APICAL_SURFACE	44	8	0.181818	-0.254765	-0.669749	0.855908	0.869138	1
